# Interferon Regulatory Factor 6 Determines Intestinal Epithelial Cell Development and Immunity

**DOI:** 10.1101/2024.01.04.574257

**Authors:** Austin P. Wright, Sydney Harris, Shelby Madden, Bryan Ramirez Reyes, Ethan Mulamula, Alexis Gibson, Isabella Rauch, David A. Constant, Timothy J. Nice

**Affiliations:** Department of Molecular Microbiology and Immunology, Oregon Health and Science University, Portland, OR 97239, USA

## Abstract

Intestinal epithelial cell (IEC) responses to interferon (IFN) favor antiviral defense with minimal cytotoxicity, but IEC-specific factors that regulate these responses remain poorly understood. Interferon regulatory factors (IRFs) are a family of nine related transcription factors, and IRF6 is preferentially expressed by epithelial cells, but its roles in IEC immunity are unknown. In this study, CRISPR screens found that *Irf6* deficiency enhanced IFN-stimulated antiviral responses in transformed mouse IECs but not macrophages. Furthermore, KO of *Irf6* in IEC organoids resulted in profound changes to homeostasis and immunity gene expression. *Irf6* KO organoids grew more slowly, and single-cell RNA sequencing indicated reduced expression of genes in epithelial differentiation and immunity pathways. IFN-stimulated gene expression was also significantly different in *Irf6* KO organoids, with increased expression of stress and apoptosis-associated genes. Functionally, the transcriptional changes in *Irf6* KO organoids were associated with increased cytotoxicity upon IFN treatment or inflammasome activation. These data indicate a previously unappreciated role for IRF6 in IEC biology, including regulation of epithelial development and moderation of innate immune responses to minimize cytotoxicity and maintain barrier function.
