## Supplementary material for "Interferon Regulatory Factor 6 Determines Intestinal Epithelial Cell Development and Immunity": TableS1

### Sheet: S1. Primer sequences
Table S1. Primer sequences
gRNAs
Name	Sequence	Target Gene Symbol
TN224F.1	CACCG TGTGAAGGCCCATCACACGG	Nfkb1
TN224F.2	CACCG GGAGTCACGAAATCCAACGC	Nfkb1
TN224F.3	CACCG ACTGAGCGTGATAAATGACG	Nfkb2
TN224F.4	CACCG CGGAACACAATGGCATACTG	Nfkb2
TN224F.5	CACCG TCATGCGGGTCCATCTCGAG	Rel
TN224F.6	CACCG ATTGGGTTAGAAACAATGGG	Rel
TN224F.7	CACCG GATTCCGCTATAAATGCGAG	Rela
TN224F.8	CACCG TCACCAAGGATCCACCTCAC	Rela
TN224F.9	CACCG GTTCAAAACGCCACCCTACG	Relb
TN224F.10	CACCG TACACCCACATAGCCTCGTG	Relb
TN224F.11	CACCG CTGTAGGTTATACAGATCAG	Irf1
TN224F.12	CACCG TTAATTCCAACCAAATCCCA	Irf1
TN224F.13	CACCG TAAATTCCAATACGATACCA	Irf2
TN224F.14	CACCG ATCGCCCAGTTTCTGAAGAG	Irf2
TN224F.15	CACCG CCAGTGGTGCCTACACCCCG	Irf3
TN224F.16	CACCG AGAAACAATAGCCAGATCTG	Irf3
TN224F.17	CACCG CAAGCAGGACTACAATCGTG	Irf4
TN224F.18	CACCG ACCTTATGCTTGGCTCAATG	Irf4
TN224F.19	CACCG CTCACCATCAGCAACCCACA	Irf5
TN224F.20	CACCG AGGGCTTCAGTGGGTCAACG	Irf5
TN224F.21	CACCG TGTGTAGCCAGATGAGACCA	Irf6
TN224F.22	CACCG TCACCTTGTAGTGACTGACT	Irf6
TN224F.23	CACCG CTTGCGCCAAGACAATTCAG	Irf7
TN224F.24	CACCG GGCAGGTTAACTCCACTAGG	Irf7
TN224F.25	CACCG AGTTTACCGAATTGTCCCCG	Irf8
TN224F.26	CACCG TCGACAGCAGCATGTACCCG	Irf8
TN224F.27	CACCG GTTGTAAACCACTCAGACAG	Irf9
TN224F.28	CACCG GGAGAGTGGCCATTTCCCAG	Irf9
TN224F.29	CACCG GGATAGACGCCCAGCCACTG	Stat1
TN224F.30	CACCG TGTGATGTTAGATAAACAGA	Stat1
TN224F.31	CACCG GGGCAGCAATAGGTCGACCA	Stat2
TN224F.32	CACCG GTGGTTGAGTACGTGTACCA	Stat2
TN224F.33	CACCG CCAACAAATTAAGAAACTGG	Stat3
TN224F.34	CACCG CTGCTTCTCTGTCACTACGG	Stat3
TN224F.35	CACCG AATGTCTAAACTCCACTGAG	Stat4
TN224F.36	CACCG GCATGCCAACGCACCCTCAG	Stat4
TN224F.37	CACCG CATGGACGATAACGACCACA	Stat5a
TN224F.38	CACCG GTTCGTTGTACAGAATGTGA	Stat5a
TN224F.39	CACCG CTGATTCGCAGTGATTACAG	Stat5b
TN224F.40	CACCG TACAGCGAACCAGCTCCATG	Stat5b
TN224F.41	CACCG ATAAAGCGCTGTGAGCGGAA	Stat6
TN224F.42	CACCG GCTGAAAGGCCTCCACACTG	Stat6
TN224F.43	CACCG CGATGCCATTCGAATGACAG	Jak1
TN224F.44	CACCG TGAATAAATCCATCAGACAG	Jak1
TN224F.45	CACCG CGGGTATTACAGACTAACTG	Jak2
TN224F.46	CACCG AAGTCCTAGATAAAGCACAT	Jak2
TN224F.47	CACCG CAGACATCGGAACTGCATGG	Jak3
TN224F.48	CACCG AGAAAAGTCCAATTTGATCG	Jak3
TN224F.49	CACCG GTGTGGTTACGGCGACAGAG	Tyk2
TN224F.50	CACCG TAGACCCCCGCATGATGACG	Tyk2
TN224F.51	CACCG ACAGATACGGAGTGTCCCGT	Jak2
TN224F.52	CACCG TCTTCAGGAGAGAATACCAT	Jak2
MGLibA_66406_rev	CACCG GCGAGGTATTCGGCTCCGCG	nontarget
MGLibA_66407_rev	CACCG GCTTTCACGGAGGTTCGACG	nontarget
TN224R.1	AAAC CCGTGTGATGGGCCTTCACA C	Nfkb1
TN224R.2	AAAC GCGTTGGATTTCGTGACTCC C	Nfkb1
TN224R.3	AAAC CGTCATTTATCACGCTCAGT C	Nfkb2
TN224R.4	AAAC CAGTATGCCATTGTGTTCCG C	Nfkb2
TN224R.5	AAAC CTCGAGATGGACCCGCATGA C	Rel
TN224R.6	AAAC CCCATTGTTTCTAACCCAAT C	Rel
TN224R.7	AAAC CTCGCATTTATAGCGGAATC C	Rela
TN224R.8	AAAC GTGAGGTGGATCCTTGGTGA C	Rela
TN224R.9	AAAC CGTAGGGTGGCGTTTTGAAC C	Relb
TN224R.10	AAAC CACGAGGCTATGTGGGTGTA C	Relb
TN224R.11	AAAC CTGATCTGTATAACCTACAG C	Irf1
TN224R.12	AAAC TGGGATTTGGTTGGAATTAA C	Irf1
TN224R.13	AAAC TGGTATCGTATTGGAATTTA C	Irf2
TN224R.14	AAAC CTCTTCAGAAACTGGGCGAT C	Irf2
TN224R.15	AAAC CGGGGTGTAGGCACCACTGG C	Irf3
TN224R.16	AAAC CAGATCTGGCTATTGTTTCT C	Irf3
TN224R.17	AAAC CACGATTGTAGTCCTGCTTG C	Irf4
TN224R.18	AAAC CATTGAGCCAAGCATAAGGT C	Irf4
TN224R.19	AAAC TGTGGGTTGCTGATGGTGAG C	Irf5
TN224R.20	AAAC CGTTGACCCACTGAAGCCCT C	Irf5
TN224R.21	AAAC TGGTCTCATCTGGCTACACA C	Irf6
TN224R.22	AAAC AGTCAGTCACTACAAGGTGA C	Irf6
TN224R.23	AAAC CTGAATTGTCTTGGCGCAAG C	Irf7
TN224R.24	AAAC CCTAGTGGAGTTAACCTGCC C	Irf7
TN224R.25	AAAC CGGGGACAATTCGGTAAACT C	Irf8
TN224R.26	AAAC CGGGTACATGCTGCTGTCGA C	Irf8
TN224R.27	AAAC CTGTCTGAGTGGTTTACAAC C	Irf9
TN224R.28	AAAC CTGGGAAATGGCCACTCTCC C	Irf9
TN224R.29	AAAC CAGTGGCTGGGCGTCTATCC C	Stat1
TN224R.30	AAAC TCTGTTTATCTAACATCACA C	Stat1
TN224R.31	AAAC TGGTCGACCTATTGCTGCCC C	Stat2
TN224R.32	AAAC TGGTACACGTACTCAACCAC C	Stat2
TN224R.33	AAAC CCAGTTTCTTAATTTGTTGG C	Stat3
TN224R.34	AAAC CCGTAGTGACAGAGAAGCAG C	Stat3
TN224R.35	AAAC CTCAGTGGAGTTTAGACATT C	Stat4
TN224R.36	AAAC CTGAGGGTGCGTTGGCATGC C	Stat4
TN224R.37	AAAC TGTGGTCGTTATCGTCCATG C	Stat5a
TN224R.38	AAAC TCACATTCTGTACAACGAAC C	Stat5a
TN224R.39	AAAC CTGTAATCACTGCGAATCAG C	Stat5b
TN224R.40	AAAC CATGGAGCTGGTTCGCTGTA C	Stat5b
TN224R.41	AAAC TTCCGCTCACAGCGCTTTAT C	Stat6
TN224R.42	AAAC CAGTGTGGAGGCCTTTCAGC C	Stat6
TN224R.43	AAAC CTGTCATTCGAATGGCATCG C	Jak1
TN224R.44	AAAC CTGTCTGATGGATTTATTCA C	Jak1
TN224R.45	AAAC CAGTTAGTCTGTAATACCCG C	Jak2
TN224R.46	AAAC ATGTGCTTTATCTAGGACTT C	Jak2
TN224R.47	AAAC CCATGCAGTTCCGATGTCTG C	Jak3
TN224R.48	AAAC CGATCAAATTGGACTTTTCT C	Jak3
TN224R.49	AAAC CTCTGTCGCCGTAACCACAC C	Tyk2
TN224R.50	AAAC CGTCATCATGCGGGGGTCTA C	Tyk2
TN224R.51	AAAC ACGGGACACTCCGTATCTGT C	Jak2
TN224R.52	AAAC ATGGTATTCTCTCCTGAAGA C	Jak2
MGLibA_66406_rev	AAAC CGCGGAGCCGAATACCTCGC C	nontarget
MGLibA_66407_rev	AAAC CGTCGAACCTCCGTGAAAGC C	nontarget
CD300lf cloning primers
Name	Sequence
Cloning primer Forward	TAAGCActcgagCCACCATGCATTTGTCATT
Cloning primer Reverse	TAAGCAtctagaTTAAG
Amplicon primers for Irf6 KO
Name	Sequence
Irf6 KO1 Forward primer:	TTGCGCTCTCCCTACTCCTA
Irf6 KO1 Reverse primer:	GGTGTTTTCTTCCTCTTGTTGG
Irf6 KO2Forward primer:	GCTGGTTGAAAGATGATGGCT
Irf6 KO2 Reverse primer:	GCCCAGGTCCCCATAGAAGA
P5 and P7 partial adaptors for amplicon seq
Name	Sequence
Forward primer is P5 ()	TTGTGGAAAGGACGAAACACCG
Reverse primer is P7 ()	CCAATTCCCACTCCTTTCAAGACCT
IDT primetime qpcr assays used
Gene	Assay ID
Isg15	Mm.PT.58.41476392.g
Lgr5	Mm.PT.58.12492947
Muc2	Mm.PT.58.29496069.g
Mx2	Mm.PT.58.11386814
Pigr	Mm.PT.58.12701466
Rps29	Mm.PT.58.21577577
Vil1	Mm.PT.58.5355139
Cxcl10	Mm.PT.58.28790444
Ifit1	Mm.PT.58.32674307
Irf6	Mm.PT.58.6468819
CD300lf cloning primers		Amplicon primers for Irf6 ko1, ko2		Primers for crispr insert		P5 and P7 partial adaptors for amplicon seq		IDT primetime qpcr assays used
