## Supplementary material for "Interferon Regulatory Factor 6 Determines Intestinal Epithelial Cell Development and Immunity": TableS2

### Sheet: S2a. Raw values
Table S2a. Background-subtracted raw values from ATP glo CRISPR screen assay
		M2C												BV2
		Uninfected			IFNL			IFNB			Untreated			Uninfected			IFNB			Untreated
Gene	Guide #	Rep1	Rep2	Rep3	Rep1	Rep2	Rep3	Rep1	Rep2	Rep3	Rep1	Rep2	Rep3	Rep1	Rep2	Rep3	Rep1	Rep2	Rep3	Rep1	Rep2	Rep3
Irf1	1	6153945	7.21386e+06	7.25251e+06	208125	1661310	1.14834e+06	193547	1571069	810978	107210	258543	528961	619432	429512	417504	11040	5270	5321	76	13	-27
Irf1	2	5.05369e+06	6.50788e+06	6.88884e+06	462384	1674130	1295821	560873	2.45936e+06	1.53143e+06	390829	908766	574477	549427	563894	243477	12755	12095	7909	12	35	-36
Irf2	1	5.0108e+06	5.75841e+06	6.48674e+06	2.49695e+06	5.62833e+06	5.59394e+06	2736934	5092470	4206077	1.59538e+06	1.62741e+06	2.93946e+06	629280	341270	491901	13959	18597	85009	26	76	-42
Irf2	2	5.31298e+06	6.5382e+06	8.45305e+06	2662892	7209628	6368004	2.7975e+06	6762444	4.66944e+06	1.97317e+06	2658550	3.32192e+06	587727	360242	390146	18111	22560	38951	169	39	9
Irf3	1	4711838	7435728	8118008	332097	2802787	1.80091e+06	401052	3.49186e+06	896704	169958	1.49226e+06	155962	877497	905010	385500	44055	89909	61420	21	36	-20
Irf3	2	5.32228e+06	6735677	4895995	1.54345e+06	3.87335e+06	2.33473e+06	1.79018e+06	4.50019e+06	2.66436e+06	1022358	2189681	1935931	756172	519024	249240	37762	32906	53285	22	65	-13
Irf4	1	5.85285e+06	6.59437e+06	7.50262e+06	345303	2.72098e+06	3.22926e+06	395070	3378285	4702511	157064	1.55223e+06	2584246	274749	374303	667588	22970	23408	91688	124	16	-50
Irf4	2	4.75448e+06	7.36602e+06	7.27649e+06	1.55734e+06	3.69799e+06	4.35242e+06	1.52229e+06	3435434	4.61735e+06	1356765	1.7829e+06	3.2295e+06	520993	302049	762640	20028	16642	59502	11	31	-58
Irf5	1	5.16294e+06	3.45589e+06	5.69343e+06	865352	1.58137e+06	1512489	992938	2.25375e+06	1519733	702883	1.36694e+06	1.04135e+06	767215	366418	587710	42250	24234	40107	133	71	-31
Irf5	2	4998171	6810900	5740863	4579196	5.79496e+06	4592331	4.42679e+06	5.5881e+06	4.60055e+06	4627561	4.63685e+06	4275663	654004	263051	703863	34750	25441	119821	31	185	-58
Irf6	1	4.91475e+06	7.37072e+06	7.04813e+06	961613	3.64183e+06	2872311	862376	2.58108e+06	1412592	590796	739440	810142	555961	233808	525669	23684	13179	36901	16	67	-33
Irf6	2	6.14237e+06	4.34256e+06	7.86028e+06	1.82785e+06	4.06307e+06	4.2957e+06	1.90326e+06	2.35794e+06	4.00309e+06	1.42507e+06	362017	2422647	727777	376944	370562	37362	24712	16811	-27	-3	-20
Irf7	1	5770978	6.13365e+06	7.1929e+06	1822773	3387939	3.11628e+06	2357221	3.74045e+06	2364114	876804	1.85111e+06	933998	669276	595677	293621	22248	44203	19247	40	13	-21
Irf7	2	5318185	5.99279e+06	6418032	1755195	3.45239e+06	3557636	1.66222e+06	3.71741e+06	3.48135e+06	1046809	1830706	2.253e+06	829900	281441	291465	35913	16701	24334	22	108	-37
Irf8	1	5.53638e+06	7525794	7727761	1.49697e+06	4.06813e+06	3105458	1.55626e+06	4.93599e+06	2436144	1.28283e+06	2.76238e+06	1.66807e+06	351321	866616	497290	12577	57420	54617	-19	34	-39
Irf8	2	6.58629e+06	5.64766e+06	7458019	1.09835e+06	2.71035e+06	3.1191e+06	1.04743e+06	3.12606e+06	3418075	525299	904181	1674931	357369	619661	463889	11658	14795	22616	-18	4	-24
Irf9	1	5.73437e+06	7.01279e+06	6514255	2.15811e+06	5075303	4.39658e+06	2.14447e+06	4.09315e+06	4267111	2.08323e+06	2163986	3.96014e+06	393376	722007	673281	1108	10508	3647	65	210	-55
Irf9	2	5.39569e+06	7.60104e+06	8.00885e+06	1147483	2964240	2943094	1234749	2.45791e+06	2824260	1106014	1.76336e+06	2325894	579004	414093	710482	218	5191	1593	86	108	-41
Jak1	1	5.20196e+06	6622870	7.34382e+06	1433957	3.09627e+06	3733297	1.46466e+06	2.11378e+06	3.20391e+06	1.20995e+06	847139	2349341	412132	603116	514109	304	1179	2378	111	84	-7
Jak1	2	5520552	6.13943e+06	7.28805e+06	3.15821e+06	3.75909e+06	4.50511e+06	2.78722e+06	3038068	3850736	2697926	2420720	3.20989e+06	785881	943534	413463	303	460	594	25	77	-6
Jak2	1	5.01904e+06	7.40203e+06	8114214	1.28817e+06	3.33456e+06	3.83977e+06	1.34408e+06	3727528	2305309	934903	1.64278e+06	1310795	831945	926839	289568	70197	23045	22011	39	107	-35
Jak2	2	4773808	6.64407e+06	8551430	1.25253e+06	3.18176e+06	3797541	1.22963e+06	2.25115e+06	3.38262e+06	1.04186e+06	1.34713e+06	2250285	816307	1033987	374188	60917	39207	35823	-9	160	-23
Jak3	1	5994688	6707188	7064207	1655295	2848446	2.5165e+06	1.70558e+06	2566048	2.87339e+06	1.36697e+06	1.461e+06	1835259	770291	592696	248970	51325	25375	19674	-11	73	29
Jak3	2	4383737	5.25242e+06	7384506	1.26187e+06	1753842	2.77269e+06	1.22253e+06	2047582	2.75157e+06	894580	1.30932e+06	1540055	815042	572089	361919	56639	24162	45340	-16	94	13
Nfkb1	1	4677204	7.05648e+06	5.08087e+06	940863	3850797	2016360	932441	4404745	3524212	622031	2.50016e+06	2.49374e+06	292846	655628	523257	19295	36405	65685	-21	14	-72
Nfkb1	2	4994184	5.9367e+06	8.18078e+06	1140831	3.14219e+06	3.65838e+06	1.00572e+06	3795880	4.07064e+06	790551	2.29837e+06	2.67814e+06	586701	414362	483126	15854	23387	64824	-33	14	-71
Nfkb2	1	5406921	6.2642e+06	6.01333e+06	1.62065e+06	4.11323e+06	2.66324e+06	1.57123e+06	4.16808e+06	1977039	1.35026e+06	1408020	1.25328e+06	476860	268560	531401	14657	22797	48507	76	43	-64
Nfkb2	2	5631077	6.51173e+06	7.10322e+06	1.76343e+06	4.51466e+06	4.45726e+06	1670637	4.18187e+06	4.32016e+06	1274481	1.45329e+06	2.75781e+06	673584	332286	479880	27579	19857	71041	109	100	-72
NT1	1	5.45054e+06	6854751	6997669	1267910	3360321	2.55202e+06	1322119	3.30892e+06	2.44785e+06	1075968	1.98504e+06	1754872	410696	603238	271290	33183	22310	62945	-31	101	-33
NT2	2	5.30446e+06	6.57646e+06	5958074	1527394	3.90546e+06	2.88285e+06	1.57667e+06	3660278	2.83895e+06	1.34073e+06	2314744	1985639	601055	495142	680305	15512	33895	8390	1	75	-18
Rel	1	4.89126e+06	5.5514e+06	7.19392e+06	2544544	4.53901e+06	6168193	2524056	4648735	5.73078e+06	1974618	2.7086e+06	5249357	772474	300400	375167	33898	13377	29487	43	82	-62
Rel	2	6.59713e+06	6.36513e+06	7287663	1348131	1717013	1888964	1354455	1.84259e+06	1.87868e+06	1.10021e+06	1.32502e+06	1.38898e+06	836513	302190	305907	35915	18103	33845	4	32	-67
Rela	1	5.33727e+06	7331039	6.3305e+06	3.07548e+06	6207838	4.41239e+06	3.09424e+06	6.42405e+06	3370852	2.89084e+06	5429291	1.47841e+06	779255	448213	219354	36154	39526	18254	-9	67	-74
Rela	2	5.62671e+06	5808215	7.15185e+06	3.06377e+06	3849890	5011466	2.97585e+06	4523441	4.12507e+06	2.62991e+06	2.87488e+06	2479798	800338	426915	305731	43446	43473	40137	-1	20	-63
Relb	1	6383431	6.93035e+06	8.57236e+06	1.17265e+06	3.61723e+06	1.91215e+06	1.25776e+06	4077270	2.62072e+06	1.04794e+06	3.02202e+06	3.34165e+06	436841	988398	637752	29034	68824	59518	-38	78	-44
Relb	2	6.37358e+06	5.51866e+06	6.0412e+06	411289	2.25296e+06	1.53393e+06	533610	2.57706e+06	1750175	102950	776743	865883	414495	536383	437053	9462	60251	43100	67	103	-30
Stat1	1	4.95897e+06	4.44702e+06	6942505	2141275	3.00772e+06	3.11524e+06	1970124	3798440	3.03911e+06	1946807	3956060	3.00234e+06	656159	603919	505406	191	176	292	54	48	-55
Stat1	2	5.22541e+06	6.06966e+06	7.87865e+06	1.47294e+06	3160115	5372140	1567215	2.94652e+06	5.00053e+06	1435668	1730441	4.3139e+06	687542	482687	523387	371	1176	2880	27	109	-54
Stat2	1	5977945	5.46868e+06	6492984	1.20548e+06	1.45142e+06	1805611	1.21331e+06	1.0722e+06	1.79699e+06	1.08426e+06	981228	1.67044e+06	730662	735652	321330	149	611	568	20	120	-49
Stat2	2	5.16055e+06	6964877	6889790	1.28789e+06	4126977	2.73699e+06	1326429	4.15916e+06	2.67246e+06	1359466	3.60666e+06	2.67455e+06	732587	520200	314405	230	694	973	8	90	-26
Stat3	1	5.87426e+06	6.89309e+06	7.03575e+06	2876407	5.53657e+06	5.24737e+06	2.99083e+06	5982828	5.45434e+06	2.34008e+06	4.57008e+06	4.92528e+06	222092	287960	494777	11463	16468	27828	137	100	-29
Stat3	2	5.71936e+06	6688028	6.78521e+06	1.15489e+06	4332126	3.58036e+06	1.16146e+06	4297390	4.09333e+06	582760	1.43999e+06	2.49034e+06	161981	190613	575537	18749	12539	37373	4	143	-34
Stat4	1	5423940	6.69623e+06	6583799	2681606	5.20502e+06	4719043	2548713	4.44629e+06	4.83005e+06	1.86111e+06	1718920	4251142	260978	176675	465302	13351	15361	10992	45	41	-26
Stat4	2	6.32131e+06	7.20979e+06	8.04546e+06	1.94749e+06	3.90822e+06	3507863	1.83032e+06	4.00801e+06	2.33598e+06	1.37906e+06	2.26559e+06	1.54455e+06	228909	193991	585572	19020	13809	20523	77	149	-20
Stat5a	1	5.45594e+06	6.70306e+06	8.65282e+06	2.42232e+06	4193847	5426843	2.49491e+06	4847254	5475757	2.32593e+06	4.13275e+06	3.53639e+06	598339	330418	257482	26868	15170	8322	18	331	-30
Stat5a	2	5943635	6809053	6.52183e+06	3.16675e+06	4.79385e+06	4.65101e+06	3.28356e+06	4.58355e+06	5.59534e+06	2.41966e+06	2.83683e+06	3.89899e+06	519439	379966	555593	24831	23199	40818	64	127	-37
Stat5b	1	4.84649e+06	4.15053e+06	6.70983e+06	899158	1.41709e+06	2888005	902017	1.8935e+06	2.99936e+06	619430	929993	1.28908e+06	411703	347516	528997	23481	23410	38884	19	108	-4
Stat5b	2	5.16732e+06	3.49392e+06	5625493	1.35773e+06	2027335	2915716	1.32534e+06	3.3204e+06	2.80606e+06	1.1485e+06	2295665	1912653	709185	464637	449546	25481	26465	35034	2	148	-22
Stat6	1	5540584	5.97048e+06	7.56257e+06	1.27181e+06	3.24236e+06	3.31169e+06	1.26423e+06	4812299	1.89525e+06	1.08647e+06	3034496	1.42096e+06	361284	391917	424704	20577	17862	68108	-25	42	-6
Stat6	2	3.78027e+06	6223668	5.60347e+06	473324	2867120	1.65929e+06	578514	3327636	1.54417e+06	178807	1.53228e+06	895785	343382	704781	551545	18887	19130	57571	28	47	-35
Tyk2	1	4.91184e+06	4.72695e+06	5.60963e+06	36480	203119	119800	22359.7	177531	60117.7	13511	111309	37663.7	102669	300209	653126	6574	1591	3734	556	29	-35
Tyk2	2	5.11198e+06	3.31575e+06	5374024	3.66302e+06	4262534	3892890	3.49358e+06	4879024	3960003	3.16863e+06	4.02023e+06	4455411	176672	484517	566124	9567	3819	3332	18	29	-40

### Sheet: S2b. %viability
Table S2b. ATPglo values as a percent of matched uninfected group (% viability). Red text/fill indicate samples with >50% viability in untreated group, which were excluded from analysis of % protection
		M2C												BV2
		Uninfected			IFNL			IFNB			Untreated			Uninfected			IFNB			Untreated
Gene	Guide #	Rep1	Rep2	Rep3	Rep1	Rep2	Rep3	Rep1	Rep2	Rep3	Rep1	Rep2	Rep3	Rep1	Rep2	Rep3	Rep1	Rep2	Rep3	Rep1	Rep2	Rep3
Irf1	1	100	100	100	3.38197	23.0294	15.8337	3.14508	21.7785	11.182	1.74213	3.58398	7.2935	100	100	100	1.78228	1.22697	1.27448	0.0122693	0.00302669	-0.006467
Irf1	2	100	100	100	9.14945	25.7246	18.8104	11.0983	37.7904	22.2306	7.73354	13.9641	8.33925	100	100	100	2.32151	2.14491	3.24836	0.00218409	0.00620684	-0.0147858
Irf2	1	100	100	100	49.8314	97.7409	86.2365	54.6207	88.4353	64.8411	31.8388	28.2613	45.3149	100	100	100	2.21825	5.44935	17.2817	0.00413171	0.0222698	-0.0085383
Irf2	2	100	100	100	50.1205	110.269	75.3338	52.654	103.43	55.2397	37.1386	40.6618	39.2985	100	100	100	3.08153	6.26246	9.9837	0.0287548	0.0108261	0.00230683
Irf3	1	100	100	100	7.04813	37.6935	22.1841	8.51158	46.9605	11.0459	3.60705	20.0688	1.92119	100	100	100	5.02053	9.93459	15.9326	0.00239317	0.00397786	-0.00518807
Irf3	2	100	100	100	28.9997	57.505	47.6864	33.6356	66.8112	54.4193	19.209	32.5087	39.5411	100	100	100	4.99384	6.33998	21.379	0.00290939	0.0125235	-0.00521586
Irf4	1	100	100	100	5.89973	41.2621	43.0418	6.75004	51.2299	62.6782	2.68354	23.5388	34.4446	100	100	100	8.36036	6.25376	13.7342	0.0451321	0.00427461	-0.00748965
Irf4	2	100	100	100	32.7552	50.2034	59.8148	32.018	46.6389	63.4557	28.5365	24.2044	44.3826	100	100	100	3.8442	5.5097	7.80211	0.00211135	0.0102632	-0.00760516
Irf5	1	100	100	100	16.7608	45.7585	26.5655	19.232	65.2146	26.6927	13.614	39.554	18.2903	100	100	100	5.50693	6.61376	6.82428	0.0173354	0.0193768	-0.00527471
Irf5	2	100	100	100	91.6174	85.0837	79.9937	88.5681	82.0465	80.137	92.5851	68.0799	74.4777	100	100	100	5.31342	9.67151	17.0233	0.00474003	0.0703286	-0.00824024
Irf6	1	100	100	100	19.5659	49.4094	40.7528	17.5467	35.018	20.0421	12.0209	10.0321	11.4944	100	100	100	4.26001	5.63668	7.01982	0.0028779	0.028656	-0.00627771
Irf6	2	100	100	100	29.758	93.564	54.6507	30.9858	54.2984	50.9281	23.2007	8.33649	30.8214	100	100	100	5.13372	6.55588	4.53662	-0.00370993	-0.000795874	-0.00539721
Irf7	1	100	100	100	31.5852	55.2352	43.3244	40.8461	60.9825	32.8673	15.1933	30.1795	12.985	100	100	100	3.32419	7.42063	6.55505	0.00597661	0.00218239	-0.00715208
Irf7	2	100	100	100	33.0036	57.6091	55.4319	31.2553	62.0315	54.2432	19.6836	30.5485	35.1043	100	100	100	4.32739	5.9341	8.34886	0.00265092	0.0383739	-0.0126945
Irf8	1	100	100	100	27.0388	54.0558	40.1857	28.1096	65.5877	31.5246	23.1708	36.7055	21.5854	100	100	100	3.57992	6.62577	10.9829	-0.00540816	0.00392331	-0.00784251
Irf8	2	100	100	100	16.6763	47.9906	41.8221	15.9032	55.3514	45.8309	7.97565	16.0098	22.4581	100	100	100	3.26217	2.3876	4.8753	-0.00503681	0.000645514	-0.00517365
Irf9	1	100	100	100	37.6348	72.3721	67.4917	37.3967	58.3669	65.5042	36.3289	30.8577	60.7919	100	100	100	0.281664	1.45539	0.541676	0.0165236	0.0290856	-0.00816895
Irf9	2	100	100	100	21.2666	38.9978	36.748	22.884	32.3365	35.2643	20.4981	23.199	29.0416	100	100	100	0.0376509	1.25358	0.224214	0.0148531	0.0260811	-0.00577073
Jak1	1	100	100	100	27.5657	46.7513	50.8359	28.1559	31.9163	43.6273	23.2594	12.7911	31.9907	100	100	100	0.0737628	0.195485	0.462548	0.0269331	0.0139277	-0.00136158
Jak1	2	100	100	100	57.2082	61.2288	61.815	50.488	49.4846	52.8363	48.8706	39.4291	44.0431	100	100	100	0.0385555	0.0487529	0.143665	0.00318114	0.00816081	-0.00145116
Jak2	1	100	100	100	25.6657	45.0493	47.3215	26.7796	50.3582	28.4107	18.6271	22.1936	16.1543	100	100	100	8.4377	2.48641	7.60132	0.00468781	0.0115446	-0.012087
Jak2	2	100	100	100	26.2376	47.8887	44.4083	25.7577	33.8821	39.5561	21.8244	20.2756	26.3147	100	100	100	7.46251	3.79183	9.57353	-0.00110253	0.0154741	-0.00614664
Jak3	1	100	100	100	27.6127	42.4686	35.6233	28.4515	38.2582	40.6754	22.8031	21.7827	25.9797	100	100	100	6.66307	4.28128	7.90216	-0.00142803	0.0123166	0.011648
Jak3	2	100	100	100	28.7852	33.3911	37.5473	27.8879	38.9836	37.2614	20.4068	24.928	20.8552	100	100	100	6.94921	4.22347	12.5277	-0.00196309	0.016431	0.00359196
Nfkb1	1	100	100	100	20.1159	54.5711	39.6853	19.9359	62.4213	69.3624	13.2992	35.4307	49.0809	100	100	100	6.58879	5.55269	12.5531	-0.007171	0.00213536	-0.01376
Nfkb1	2	100	100	100	22.8432	52.9283	44.7192	20.1378	63.9393	49.7585	15.8294	38.7147	32.737	100	100	100	2.70223	5.6441	13.4176	-0.00562467	0.00337869	-0.014696
Nfkb2	1	100	100	100	29.9736	65.6626	44.289	29.0596	66.5381	32.8776	24.9728	22.4772	20.8417	100	100	100	3.07365	8.48861	9.12813	0.0159376	0.0160113	-0.0120436
Nfkb2	2	100	100	100	31.316	69.3312	62.7498	29.6682	64.2206	60.8197	22.633	22.318	38.8248	100	100	100	4.09437	5.97588	14.8039	0.0161821	0.0300946	-0.0150038
NT1	1	100	100	100	23.2621	49.0218	36.4696	24.2567	48.2719	34.9809	19.7406	28.9585	25.078	100	100	100	8.0797	3.69837	23.2021	-0.00754816	0.016743	-0.0121641
NT2	2	100	100	100	28.7945	59.3854	48.3855	29.7236	55.6572	47.6488	25.2755	35.1974	33.3269	100	100	100	2.5808	6.84551	1.23327	0.000166374	0.0151472	-0.00264587
Rel	1	100	100	100	52.0222	81.7633	85.7418	51.6034	83.7399	79.6615	40.3703	48.7913	72.9694	100	100	100	4.38824	4.45306	7.8597	0.00556653	0.0272969	-0.016526
Rel	2	100	100	100	20.4351	26.9753	25.92	20.531	28.9482	25.7789	16.6771	20.8169	19.0593	100	100	100	4.29342	5.9906	11.0638	0.000478175	0.0105894	-0.0219021
Rela	1	100	100	100	57.6228	84.6788	69.7005	57.9742	87.6281	53.2478	54.1633	74.059	23.3538	100	100	100	4.63956	8.81858	8.32171	-0.00115495	0.0149483	-0.0337354
Rela	2	100	100	100	54.4505	66.2835	70.0723	52.8879	77.8801	57.6783	46.7397	49.4969	34.6735	100	100	100	5.42846	10.1831	13.1282	-0.000124947	0.00468477	-0.0206064
Relb	1	100	100	100	18.3702	52.194	22.306	19.7035	58.8321	30.5718	16.4166	43.6056	38.9817	100	100	100	6.64635	6.96319	9.33247	-0.00869882	0.00789156	-0.00689923
Relb	2	100	100	100	6.45303	40.8244	25.3912	8.37222	46.6973	28.9706	1.61526	14.0749	14.333	100	100	100	2.28278	11.2328	9.8615	0.0161642	0.0192027	-0.00686416
Stat1	1	100	100	100	43.1798	67.6345	44.872	39.7285	85.4154	43.7754	39.2583	88.9598	43.2457	100	100	100	0.0291088	0.029143	0.0577753	0.00822971	0.00794809	-0.0108823
Stat1	2	100	100	100	28.188	52.0641	68.186	29.9922	48.545	63.4693	27.4748	28.5097	54.7543	100	100	100	0.0539603	0.243636	0.550262	0.00392703	0.0225819	-0.0103174
Stat2	1	100	100	100	20.1654	26.5405	27.8086	20.2965	19.6062	27.6759	18.1377	17.9427	25.7268	100	100	100	0.0203925	0.0830556	0.176765	0.00273724	0.0163121	-0.0152491
Stat2	2	100	100	100	24.9564	59.2541	39.7253	25.7033	59.7162	38.7888	26.3434	51.7835	38.8191	100	100	100	0.0313956	0.13341	0.309473	0.00109202	0.017301	-0.00826959
Stat3	1	100	100	100	48.9663	80.3205	74.5815	50.9142	86.7945	77.5233	39.8361	66.2995	70.0036	100	100	100	5.16137	5.71885	5.62435	0.0616861	0.034727	-0.00586123
Stat3	2	100	100	100	20.1927	64.7743	52.7671	20.3075	64.255	60.3272	10.1893	21.5309	36.7025	100	100	100	11.5748	6.57825	6.49359	0.00246943	0.0750211	-0.00590753
Stat4	1	100	100	100	49.4402	77.7306	71.6766	46.9901	66.3999	73.3627	34.3128	25.67	64.5697	100	100	100	5.11576	8.6945	2.36234	0.0172428	0.0232065	-0.00558777
Stat4	2	100	100	100	30.8084	54.2071	43.6006	28.9547	55.5911	29.0348	21.816	31.4237	19.1978	100	100	100	8.30898	7.11837	3.50478	0.0336378	0.0768077	-0.00341546
Stat5a	1	100	100	100	44.3979	62.5662	62.7176	45.7282	72.3141	63.2829	42.6312	61.6546	40.8698	100	100	100	4.49043	4.59115	3.23207	0.00300833	0.100176	-0.0116513
Stat5a	2	100	100	100	53.2797	70.4041	71.3145	55.245	67.3155	85.7941	40.7101	41.6626	59.7837	100	100	100	4.78035	6.10555	7.34674	0.012321	0.033424	-0.00665955
Stat5b	1	100	100	100	18.5528	34.1422	43.0414	18.6118	45.6206	44.7009	12.781	22.4066	19.2118	100	100	100	5.70338	6.73638	7.35051	0.00461498	0.0310777	-0.000756148
Stat5b	2	100	100	100	26.2752	58.0246	51.8304	25.6484	95.0335	49.8811	22.2263	65.7045	33.9997	100	100	100	3.593	5.69584	7.7932	0.000282014	0.0318528	-0.00489383
Stat6	1	100	100	100	22.9545	54.3065	43.7905	22.8175	80.6015	25.0609	19.6093	50.825	18.7894	100	100	100	5.69552	4.5576	16.0366	-0.00691976	0.0107166	-0.00141275
Stat6	2	100	100	100	12.5209	46.068	29.6119	15.3035	53.4674	27.5573	4.73002	24.6202	15.9863	100	100	100	5.50029	2.71432	10.4381	0.00815418	0.00666874	-0.00634581
Tyk2	1	100	100	100	0.742695	4.29704	2.13561	0.45522	3.75573	1.07169	0.27507	2.35478	0.67141	100	100	100	6.4031	0.529964	0.571712	0.541546	0.00965994	-0.00535884
Tyk2	2	100	100	100	71.6555	128.554	72.439	68.3409	147.147	73.6879	61.9843	121.247	82.9064	100	100	100	5.41512	0.788208	0.588564	0.0101884	0.00598534	-0.00706559

### Sheet: S2c. %protection
Table S2c. Percent protection, calculated as the change in % viability for each IFN treatment relative to untreated controls (IFN - untreated), or between IFN treatments (IFNL - IFNB).
		M2C									BV2				M2C			BV2
		IFNL-Untreated			IFNB-Untreated			IFNL-IFNB			IFNB-Untreated				IFNL-untx	IFNB-untx	IFNL-IFNB	IFNB-untx
Gene	Guide #	Rep1	Rep2	Rep3	Rep1	Rep2	Rep3	Rep1	Rep2	Rep3	Rep1	Rep2	Rep3		Average	Average	Average	Average
Irf1	1	1.63984	19.4454	8.54019	1.40295	18.1945	3.88854	0.236889	1.25094	4.65165	1.77001	1.22395	1.28095		9.87516	7.82866	2.04649	1.42497
Irf1	2	1.41591	11.7606	10.4712	3.36476	23.8263	13.8913	-1.94885	-12.0658	-3.42012	2.31933	2.1387	3.26314		7.88255	13.6941	-5.81158	2.57372
Irf2	1	17.9926	69.4796	40.9216	22.7819	60.1739	19.5263	-4.78933	9.30566	21.3954	2.21412	5.42708	17.2903		42.7979	34.1607	8.63723	8.31049
Irf2	2	12.9818	69.6075	36.0354	15.5154	62.7679	15.9412	-2.53357	6.83955	20.0941	3.05278	6.25163	9.98139		39.5415	31.4082	8.13337	6.4286
Irf3	1	3.44108	17.6247	20.2629	4.90453	26.8917	9.12467	-1.46345	-9.26703	11.1382	5.01814	9.93061	15.9377		13.7762	13.6403	0.135917	10.2955
Irf3	2	9.79069	24.9963	8.14532	14.4266	34.3025	14.8782	-4.63591	-9.30614	-6.73283	4.99093	6.32745	21.3842		14.3108	21.2024	-6.89162	10.9009
Irf4	1	3.21619	17.7233	8.59724	4.0665	27.6911	28.2337	-0.850309	-9.96774	-19.6364	8.31523	6.24948	13.7417		9.84559	19.9971	-10.1515	9.43547
Irf4	2	4.2187	25.999	15.4322	3.48142	22.4345	19.0731	0.737283	3.56447	-3.64089	3.84209	5.49944	7.80971		15.2166	14.9963	0.220286	5.71708
Irf5	1	3.14682	6.20453	8.27517	5.61801	25.6606	8.40241	-2.47119	-19.4561	-0.127234	5.4896	6.59438	6.82956		5.87551	13.227	-7.35149	6.30451
Irf5	2										5.30868	9.60118	17.0316					10.6471
Irf6	1	7.545	39.3773	29.2584	5.52583	24.9859	8.54767	2.01917	14.3914	20.7107	4.25713	5.60802	7.02609		25.3936	13.0198	12.3738	5.63042
Irf6	2	6.55729	85.2275	23.8293	7.78512	45.9619	20.1067	-1.22783	39.2656	3.72262	5.13743	6.55668	4.54202		38.5381	24.6179	13.9201	5.41204
Irf7	1	16.3918	25.0557	30.3394	25.6528	30.803	19.8823	-9.26096	-5.74724	10.4571	3.31821	7.41845	6.5622		23.929	25.446	-1.51705	5.76629
Irf7	2	13.3201	27.0606	20.3276	11.5718	31.483	19.139	1.74832	-4.42239	1.18864	4.32474	5.89573	8.36155		20.2361	20.7312	-0.495144	6.19401
Irf8	1	3.86792	17.3502	18.6004	4.93878	28.8822	9.93921	-1.07086	-11.5319	8.66116	3.58533	6.62185	10.9908		13.2728	14.5867	-1.31387	7.06598
Irf8	2	8.70067	31.9807	19.364	7.92759	39.3416	23.3727	0.773076	-7.36084	-4.00872	3.26721	2.38695	4.88048		20.0151	23.5473	-3.53216	3.51155
Irf9	1	1.30583	41.5144		1.06781	27.5092		0.238021	14.0052		0.265141	1.4263	0.549845		21.4101	14.2885	7.12162	0.747096
Irf9	2	0.768557	15.7989	7.70648	2.38588	9.13757	6.22269	-1.61733	6.6613	1.48378	0.0227978	1.2275	0.229985		8.0913	5.91538	2.17592	0.493428
Jak1	1	4.30629	33.9601	18.8452	4.8965	19.1252	11.6365	-0.590207	14.8349	7.20866	0.0468297	0.181557	0.463909		19.0372	11.8861	7.15112	0.230765
Jak1	2	8.3376	21.7997	17.7718	1.6174	10.0555	8.79314	6.7202	11.7442	8.97869	0.0353743	0.0405921	0.145116		15.9697	6.822	9.1477	0.0736941
Jak2	1	7.03856	22.8557	31.1672	8.1525	28.1646	12.2564	-1.11394	-5.30888	18.9107	8.43301	2.47486	7.61341		20.3538	16.1912	4.16264	6.17376
Jak2	2	4.41313	27.6131	18.0935	3.9333	13.6064	13.2414	0.479834	14.0067	4.85212	7.46361	3.77635	9.57968		16.7066	10.2604	6.44621	6.93988
Jak3	1	4.80964	20.6859	9.64361	5.64839	16.4755	14.6957	-0.838754	4.21038	-5.05206	6.66449	4.26897	7.89051		11.713	12.2732	-0.560145	6.27466
Jak3	2	8.37839	8.46318	16.6921	7.48113	14.0557	16.4062	0.897263	-5.59247	0.285891	6.95118	4.20704	12.5241		11.1779	12.6477	-1.46977	7.8941
Nfkb1	1	6.81672	19.1404	-9.39557	6.63665	26.9906	20.2815	0.180065	-7.85021	-29.6771	6.59596	5.55056	12.5669		5.52051	17.9696	-12.4491	8.23779
Nfkb1	2	7.01375	14.2135	11.9822	4.30831	25.2246	17.0216	2.70544	-11.011	-5.03934	2.70785	5.64072	13.4323		11.0698	15.5182	-4.44831	7.2603
Nfkb2	1	5.00076	43.1853	23.4473	4.08674	44.0608	12.0359	0.914014	-0.875509	11.4114	3.05771	8.47259	9.14018		23.8778	20.0612	3.81664	6.89016
Nfkb2	2	8.68304	47.0132	23.925	7.03517	41.9026	21.9949	1.64787	5.11062	1.93004	4.07818	5.94578	14.8189		26.5404	23.6442	2.89618	8.28096
NT1	1	3.52152	20.0632	11.3917	4.51608	19.3134	9.90299	-0.994562	0.74985	1.4887	8.08725	3.68163	23.2143		11.6588	11.2442	0.414661	11.6611
NT2	2	3.51903	24.188	15.0587	4.44805	20.4598	14.322	-0.929024	3.72816	0.73672	2.58063	6.83036	1.23592		14.2552	13.0766	1.17862	3.54897
Rel	1	11.6519	32.972		11.2331	34.9486		0.418869	-1.97655		4.38267	4.42577	7.87623		22.312	23.0908	-0.778842	5.56155
Rel	2	3.75804	6.15837	6.86069	3.8539	8.13131	6.71958	-0.0958598	-1.97293	0.141111	4.29294	5.98001	11.0857		5.59237	6.23493	-0.642561	7.11956
Rela	1			46.3467			29.894			16.4528	4.64071	8.80363	8.35544		46.3467	29.894	16.4528	7.2666
Rela	2	7.7108	16.7867	35.3988	6.1482	28.3832	23.0048	1.5626	-11.5965	12.394	5.42858	10.1784	13.1488		19.9654	19.1787	0.786694	9.58526
Relb	1	1.95365	8.5884	-16.6758	3.28699	15.2265	-8.40997	-1.33334	-6.63807	-8.26578	6.65505	6.9553	9.33937		-2.04457	3.36783	-5.4124	7.64991
Relb	2	4.83777	26.7496	11.0582	6.75696	32.6224	14.6377	-1.91919	-5.87285	-3.57945	2.26661	11.2136	9.86837		14.2152	18.0057	-3.7905	7.78287
Stat1	1	3.92154		1.62621	0.470198		0.529622	3.45134		1.09659	0.0208791	0.0211949	0.0686577		2.77388	0.49991	2.27397	0.0369106
Stat1	2	0.713278	23.5544		2.51745	20.0353		-1.80417	3.51911		0.0500333	0.221054	0.560579		12.1339	11.2764	0.857471	0.277222
Stat2	1	2.02772	8.59786	2.08187	2.15875	1.66351	1.94915	-0.131032	6.93435	0.132723	0.0176552	0.0667435	0.192014		4.23582	1.92381	2.31201	0.0921377
Stat2	2	-1.38704		0.906278	-0.640184		-0.0303057	-0.746852		0.936584	0.0303036	0.116109	0.317743		-0.240379	-0.335245	0.094866	0.154719
Stat3	1	9.13019			11.0781			-1.94793			5.09969	5.68412	5.63021		9.13019	11.0781	-1.94793	5.47134
Stat3	2	10.0034	43.2434	16.0646	10.1182	42.7241	23.6247	-0.114803	0.519376	-7.56012	11.5723	6.50323	6.4995		23.1038	25.489	-2.38518	8.19169
Stat4	1	15.1273	52.0606		12.6772	40.7299		2.45012	11.3307		5.09851	8.67129	2.36792		33.594	26.7036	6.89042	5.37924
Stat4	2	8.99238	22.7833	24.4027	7.1387	24.1674	9.83699	1.85368	-1.38408	14.5657	8.27534	7.04156	3.50819		18.7261	13.7144	5.01178	6.27503
Stat5a	1	1.76667		21.8478	3.09704		22.4131	-1.33037		-0.565295	4.48742	4.49098	3.24372		11.8073	12.7551	-0.947831	4.07404
Stat5a	2	12.5696	28.7415		14.5348	25.6529		-1.96529	3.08856		4.76803	6.07212	7.3534		20.6555	20.0939	0.561635	6.06452
Stat5b	1	5.77176	11.7357	23.8296	5.83075	23.214	25.4891	-0.0589912	-11.4783	-1.65954	5.69877	6.7053	7.35127		13.779	18.178	-4.39896	6.58511
Stat5b	2	4.04896		17.8307	3.42215		15.8814	0.626804		1.94931	3.59272	5.66399	7.79809		10.9398	9.65176	1.28806	5.68493
Stat6	1	3.34517		25.0011	3.20825		6.27148	0.136917		18.7296	5.70244	4.54688	16.038		14.1731	4.73987	9.43328	8.76244
Stat6	2	7.79088	21.4478	13.6256	10.5735	28.8473	11.5711	-2.78261	-7.39943	2.05454	5.49213	2.70765	10.4445		14.2881	16.9973	-2.70917	6.21475
Tyk2	1	0.467625	1.94226	1.4642	0.18015	1.40095	0.400276	0.287476	0.541314	1.06393	5.86156	0.520304	0.577071		1.29136	0.660457	0.630905	2.31964
Tyk2	2										5.40493	0.782222	0.595629					2.26093
