## Supplementary material for "Interferon Regulatory Factor 6 Determines Intestinal Epithelial Cell Development and Immunity": TableS3

### Sheet: S3a. Raw counts
Table S3a. Raw counts from CRISPR amplicon seq for each guide sequence
		M2C												BV2
		Uninfected			IFNL			IFNB			Untreated			Uninfected			IFNB			Untreated
Gene	Guide #	Rep1	Rep2	Rep3	Rep1	Rep2	Rep3	Rep1	Rep2	Rep3	Rep1	Rep2	Rep3	Rep1	Rep2	Rep3	Rep1	Rep2	Rep3	Rep1	Rep2	Rep3
Irf1	1	1803	2094		3083	3698		3048	1093		2864	2746		2997	2366		2056	2595		3201	2954
Irf1	2	0	0		0	0		0	0		0	0		0	0		0	0		0	0
Irf2	1	3154	1904		3510	3286		1572	777		1886	2304		2184	1739		1509	1702		2291	1823
Irf2	2	7032	5887		10165	10759		5170	2572		6591	6602		7381	5961		4572	5085		7581	6616
Irf3	1	7262	6332		10059	7869		5734	2569		6993	6831		10364	8542		6304	8301		11323	9824
Irf3	2	5636	5510		7716	6990		4999	2597		5842	6156		9115	7093		5565	6717		9770	8481
Irf4	1	0	0		0	0		0	0		0	0		0	0		0	0		0	0
Irf4	2	0	0		0	0		0	0		0	0		0	0		0	0		11	0
Irf5	1	1455	1429		2937	2207		2073	835		1651	1874		2484	2114		1602	2155		2686	2513
Irf5	2	0	15		0	0		0	0		0	0		1	6		0	2		0	29
Irf6	1	3087	1901		3134	3788		1299	961		2404	1788		3255	2853		2105	2939		3539	3590
Irf6	2	4956	3751		5452	6036		3829	1732		5930	4919		5647	4656		3565	4778		5609	5825
Irf7	1	53	0		25	0		0	1		0	39		12	17		0	27		7	19
Irf7	2	4100	3026		4639	4693		2727	1557		3393	3988		4244	3286		2627	3544		4684	4145
Irf8	1	3984	3088		5140	5656		3791	1788		3792	4297		3005	2476		1524	2147		2696	2161
Irf8	2	2064	1113		2154	2108		1540	560		1441	1168		1167	931		612	801		1070	1078
Irf9	1	5725	3858		6808	7261		8819	4047		6504	6592		7623	6591		4853	7555		8588	7835
Irf9	2	1647	1077		2230	3853		2623	1577		2524	1658		3601	2486		2129	2849		3744	2999
Jak1	1	4527	3861		7158	7979		8191	4170		6385	6212		6994	5918		5146	6681		7122	6788
Jak1	2	5292	4927		8855	8502		22425	12413		6313	8271		9516	7751		8662	11573		10483	9178
Jak2	1	1884	1090		2496	2323		2733	948		1516	1554		2183	1764		1347	1545		2109	2189
Jak2	2	1999	2031		3402	1706		2333	981		1922	2334		2848	2637		2067	2581		3474	2923
Jak3	1	6744	5139		7818	6287		4740	2160		6074	5252		6717	5739		3947	6131		7068	6935
Jak3	2	8599	7695		13139	12140		7482	3839		9892	9459		10227	8072		6231	7700		10658	9398
Nfkb1	1	5242	4025		8040	6767		4381	2165		5042	4687		6873	5524		4259	5743		6463	6763
Nfkb1	2	3364	3418		5194	6536		3997	1931		5442	3371		4953	4256		3081	4091		4939	5032
Nfkb2	1	3407	1832		3830	3845		1972	1364		2938	2923		2343	2349		1880	2240		3416	2803
Nfkb2	2	1956	1595		2627	2844		2175	1042		1853	2503		1944	1455		974	1588		1874	1613
NT	1	8988	7048		11931	11960		8686	3259		9382	8617		9962	8044		6101	7851		10596	9274
Rel	1	323	86		378	554		614	160		450	396		746	451		225	360		465	443
Rel	2	4200	3865		6396	5310		4488	1960		5325	5065		4399	4110		2963	3932		5321	4722
Rela	1	2846	2151		5079	4244		2482	1079		3036	2979		2869	2576		1764	2402		3136	2774
Rela	2	3809	3796		6999	4077		4088	1522		4781	3974		4598	4008		2544	3083		4861	4041
Relb	1	0	0		0	0		0	0		0	0		0	0		0	0		0	0
Relb	2	1141	1455		1773	1852		1471	947		1818	1466		2461	2117		1309	1699		2205	2256
Stat1	1	2445	1974		3315	4227		7714	3984		2980	2833		5075	4139		4554	6646		5271	5057
Stat1	2	1522	700		1486	1776		1620	1249		987	1447		2051	1675		2036	2615		2744	2115
Stat2	1	4907	3278		6241	6657		21499	11167		4584	5200		7846	6385		5687	7773		8382	7458
Stat2	2	2860	1357		2162	2815		10167	5159		2959	2703		3824	3478		3144	4082		4343	4350
Stat3	1	1748	2009		2552	1063		1309	797		2793	1563		2322	2091		1278	1689		2558	2064
Stat3	2	3747	2738		4336	2688		3168	1249		3549	3495		4696	4241		2768	4201		5139	4946
Stat4	1	1720	1797		2939	3184		2318	1093		2751	2813		2415	2151		1584	2039		2401	2680
Stat4	2	1411	1283		1867	1334		630	478		687	1295		1771	1420		1149	1617		1697	1700
Stat5a	1	2245	2186		2929	2867		2212	980		2275	2592		3078	2593		2073	2698		3411	2904
Stat5a	2	2589	1747		4005	3794		2238	892		2287	2572		3197	2681		2001	2562		3553	3196
Stat5b	1	179	100		229	24		170	211		188	72		158	124		114	103		161	154
Stat5b	2	2602	2032		3265	3072		2275	1046		2370	2502		2729	2542		1705	2189		2834	2605
Stat6	1	2266	1821		3599	4788		1690	1473		3060	2458		3516	3220		2025	2800		3526	3386
Stat6	2	1519	1956		2494	2069		1947	1090		2506	2226		2584	2272		1673	2272		2992	2626
Tyk2	1	5074	4040		5528	5126		5535	2476		4284	5435		6509	5932		4316	6008		7128	6368
Tyk2	2	3082	3546		6038	6026		6424	2718		4717	4818		7357	6640		4754	6489		8111	7346

### Sheet: S3b. Normalized counts
Table S3b. Normalized counts for each guide from MAGeCK analysis pipeline
		M2C												BV2
		Uninfected			IFNL			IFNB			Untreated			Uninfected			IFNB			Untreated
Gene	Guide #	Rep1	Rep2	Rep3	Rep1	Rep2	Rep3	Rep1	Rep2	Rep3	Rep1	Rep2	Rep3	Rep1	Rep2	Rep3	Rep1	Rep2	Rep3	Rep1	Rep2	Rep3
Irf1	1	1860.75	2554.31		2333.11	3006.93		3290.97	2560.84		2941.5	2851.48		2460.91	2312.32		2741.65	2567.97		2451.42	2469.61
Irf1	2	0	0		0	0		0	0		0	0		0	0		0	0		0	0
Irf2	1	3255.02	2322.54		2656.24	2671.92		1697.31	1820.47		1937.04	2392.5		1793.33	1699.54		2012.23	1684.27		1754.51	1524.07
Irf2	2	7257.23	7181.1		7692.51	8748.39		5582.13	6026.07		6769.36	6855.6		6060.72	5825.75		6096.7	5032.02		5805.75	5531.12
Irf3	1	7494.6	7723.92		7612.3	6398.47		6191.09	6019.04		7182.24	7093.39		8510.13	8348.18		8406.3	8214.52		8671.48	8213.08
Irf3	2	5816.52	6721.23		5839.2	5683.73		5397.5	6084.64		6000.09	6392.46		7484.55	6932.06		7420.85	6647.02		7482.14	7090.3
Irf4	1	0	0		0	0		0	0		0	0		0	0		0	0		0	0
Irf4	2	0	0		0	0		0	0		0	0		0	0		0	0		8.42411	0
Irf5	1	1501.6	1743.13		2222.62	1794.56		2238.25	1956.36		1695.68	1945.98		2039.67	2066.03		2136.25	2132.55		2057.02	2100.92
Irf5	2	0	18.2973		0	0		0	0		0	0		0.821124	5.86386		0	1.97916		0	24.2446
Irf6	1	3185.88	2318.88		2371.7	3080.11		1402.55	2251.58		2469.06	1856.68		2672.76	2788.27		2806.99	2908.38		2710.27	3001.32
Irf6	2	5114.74	4575.56		4125.88	4908.01		4134.23	4057.99		6090.47	5107.95		4636.89	4550.36		4753.88	4728.22		4295.53	4869.83
Irf7	1	54.6976	0		18.9191	0		0	2.34295		0	40.4981		9.85349	16.6143		0	26.7187		5.3608	15.8844
Irf7	2	4231.32	3691.18		3510.63	3815.99		2944.38	3647.97		3484.82	4141.19		3484.85	3211.44		3503.07	3507.08		3587.14	3465.31
Irf8	1	4111.61	3766.81		3889.77	4599.02		4093.2	4189.2		3894.62	4462.06		2467.48	2419.82		2032.23	2124.63		2064.67	1806.64
Irf8	2	2130.11	1357.66		1630.07	1714.06		1662.76	1312.05		1480	1212.87		958.252	909.876		816.094	792.655		819.436	901.231
Irf9	1	5908.37	4706.08		5152.05	5904.09		9522.01	9481.92		6680.01	6845.21		6259.43	6441.45		6471.41	7476.29		6576.93	6550.23
Irf9	2	1699.75	1313.75		1687.59	3132.96		2832.09	3694.83		2592.3	1721.69		2956.87	2429.59		2838.99	2819.32		2867.26	2507.23
Jak1	1	4672	4709.74		5416.92	6487.91		8843.95	9770.1		6557.79	6450.62		5742.94	5783.72		6862.12	6611.4		5454.23	5674.92
Jak1	2	5461.5	6010.07		6701.15	6913.17		24212.6	29083		6483.84	8588.71		7813.82	7575.13		11550.7	11452.4		8028.18	7673.01
Jak2	1	1944.34	1329.61		1888.89	1888.89		2950.86	2221.12		1557.02	1613.69		1792.51	1723.98		1796.21	1528.9		1615.13	1830.05
Jak2	2	2063.03	2477.46		2574.51	1387.19		2518.97	2298.43		1974.01	2423.65		2338.56	2577.17		2756.32	2554.11		2660.49	2443.69
Jak3	1	6960.01	6268.67		5916.39	5112.11		5117.85	5060.77		6238.37	5453.74		5515.49	5608.78		5263.27	6067.13		5412.88	5797.81
Jak3	2	8874.43	9386.54		9943.13	9871.31		8078.43	8994.59		10159.7	9822.34		8397.64	7888.85		8308.96	7619.78		8162.2	7856.93
Nfkb1	1	5409.9	4909.79		6084.39	5502.4		4730.23	5072.49		5178.44	4867.04		5643.59	5398.66		5679.32	5683.17		4949.55	5654.01
Nfkb1	2	3471.75	4169.36		3930.64	5314.57		4315.62	4524.24		5589.27	3500.49		4067.03	4159.43		4108.47	4048.38		3782.43	4206.86
Nfkb2	1	3516.13	2234.72		2898.41	3126.46		2129.2	3195.78		3017.51	3035.28		1923.89	2295.7		2506.96	2216.66		2616.07	2343.37
Nfkb2	2	2018.65	1945.62		1988.02	2312.52		2348.38	2441.35		1903.14	2599.15		1596.27	1421.99		1298.82	1571.46		1435.16	1348.5
NT	1	9275.88	8597.31		9028.96	9724.95		9378.4	7635.68		9635.89	8948		8180.04	7861.48		8135.6	7769.21		8114.72	7753.27
Rel	1	333.346	104.905		286.057	450.47		662.945	374.872		462.178	411.211		612.559	440.767		300.035	356.249		356.11	370.358
Rel	2	4334.53	4714.62		4840.27	4317.68		4845.76	4592.18		5469.1	5259.56		3612.12	4016.75		3951.12	3891.04		4074.97	3947.69
Rela	1	2937.16	2623.84		3843.61	3450.89		2679.85	2528.04		3118.16	3093.43		2355.8	2517.55		2352.27	2376.98		2401.64	2319.12
Rela	2	3931	4630.45		5296.6	3315.1		4413.87	3565.97		4910.38	4126.65		3775.53	3917.06		3392.39	3050.88		3722.69	3378.36
Relb	1	0	0		0	0		0	0		0	0		0	0		0	0		0	0
Relb	2	1177.55	1774.84		1341.74	1505.9		1588.26	2218.77		1867.2	1522.31		2020.79	2068.97		1745.53	1681.3		1688.65	1886.07
Stat1	1	2523.31	2407.93		2508.68	3437.07		8328.92	9334.31		3060.64	2941.82		4167.2	4045.09		6072.7	6576.76		4036.68	4227.76
Stat1	2	1570.75	853.876		1124.55	1444.11		1749.14	2926.35		1013.71	1502.58		1684.13	1636.99		2714.98	2587.76		2101.43	1768.19
Stat2	1	5064.17	3998.58		4722.97	5412.96		23212.8	26163.7		4708.05	5399.74		6442.54	6240.13		7583.54	7692.02		6419.17	6235.05
Stat2	2	2951.61	1655.3		1636.13	2288.94		10977.5	12087.3		3039.07	2806.83		3139.98	3399.09		4192.48	4039.47		3325.99	3636.69
Stat3	1	1803.99	2450.62		1931.26	864.35		1413.35	1867.33		2868.58	1623.04		1906.65	2043.56		1704.2	1671.4		1958.99	1725.55
Stat3	2	3867.02	3339.88		3281.33	2185.67		3420.54	2926.35		3645.04	3629.25		3856	4144.77		3691.09	4157.23		3935.59	4134.96
Stat4	1	1775.09	2192.02		2224.13	2588.98		2502.78	2560.84		2825.45	2921.05		1983.01	2102.19		2112.24	2017.76		1838.75	2240.54
Stat4	2	1456.19	1565.03		1412.88	1084.71		680.22	1119.93		705.591	1344.74		1454.21	1387.78		1532.18	1600.15		1299.61	1421.24
Stat5a	1	2316.91	2666.53		2216.56	2331.22		2388.33	2296.09		2336.56	2691.56		2527.42	2534.17		2764.32	2669.89		2612.24	2427.81
Stat5a	2	2671.93	2131.03		3030.84	3084.99		2416.4	2089.91		2348.89	2670.8		2625.13	2620.17		2668.31	2535.31		2720.99	2671.93
Stat5b	1	184.733	121.982		173.299	19.515		183.552	494.363		193.088	74.7657		129.738	121.186		152.018	101.927		123.298	128.747
Stat5b	2	2685.34	2478.68		2470.84	2497.91		2456.35	2450.73		2434.14	2598.11		2240.85	2484.32		2273.6	2166.19		2170.36	2177.84
Stat6	1	2338.58	2221.3		2723.6	3893.23		1824.72	3451.17		3142.81	2552.42		2887.07	3146.94		2700.31	2770.83		2700.31	2830.77
Stat6	2	1567.65	2385.97		1887.37	1682.35		2102.2	2553.82		2573.82	2311.51		2121.78	2220.45		2230.92	2248.33		2291.36	2195.39
Tyk2	1	5236.52	4928.09		4183.4	4168.07		5976.22	5801.15		4399.93	5643.77		5344.7	5797.4		5755.33	5945.41		5458.83	5323.79
Tyk2	2	3180.72	4325.49		4569.35	4899.88		6936.09	6368.14		4844.65	5003.07		6041.01	6489.34		6339.4	6421.4		6211.63	6141.42

### Sheet: S3c. Guide Ratio
Table S3c. Normalized counts for uninfected samples divided by each paired infected sample
		M2C								BV2
		Uninfected		IFNL		IFNB		Untreated		Uninfected		IFNB		Untreated
Gene	Guide #	Rep1	Rep2	Rep1	Rep2	Rep1	Rep2	Rep1	Rep2	Rep1	Rep2	Rep1	Rep2	Rep1	Rep2
Irf1	1	1	1	0.797542	0.849474	0.565411	0.997448	1.58082	1.11634	1	1	0.897602	0.900447	1.00387	0.936309
Irf1	2	#DIV/0!	#DIV/0!	#DIV/0!	#DIV/0!	#DIV/0!	#DIV/0!	#DIV/0!	#DIV/0!	#DIV/0!	#DIV/0!	#DIV/0!	#DIV/0!	#DIV/0!	#DIV/0!
Irf2	1	1	1	1.22542	0.869241	1.91775	1.27579	0.595092	1.03012	1	1	0.891217	1.00907	1.02213	1.11514
Irf2	2	1	1	0.943415	0.820848	1.30008	1.19167	0.932774	0.954672	1	1	0.994097	1.15773	1.04392	1.05327
Irf3	1	1	1	0.984539	1.20715	1.21055	1.28325	0.958322	0.918367	1	1	1.01235	1.01627	0.981393	1.01645
Irf3	2	1	1	0.996116	1.18254	1.07763	1.10462	1.03156	0.951086	1	1	1.00858	1.04288	1.00032	0.977682
Irf4	1	#DIV/0!	#DIV/0!	#DIV/0!	#DIV/0!	#DIV/0!	#DIV/0!	#DIV/0!	#DIV/0!	#DIV/0!	#DIV/0!	#DIV/0!	#DIV/0!	#DIV/0!	#DIV/0!
Irf4	2	#DIV/0!	#DIV/0!	#DIV/0!	#DIV/0!	#DIV/0!	#DIV/0!	#DIV/0!	#DIV/0!	#DIV/0!	#DIV/0!	#DIV/0!	#DIV/0!	0	#DIV/0!
Irf5	1	1	1	0.675601	0.971338	0.670883	0.891004	1.12924	1.11638	1	1	0.954793	0.96881	0.991569	0.983394
Irf5	2	#DIV/0!	1	#DIV/0!	#DIV/0!	#DIV/0!	#DIV/0!	#DIV/0!	#DIV/0!	1	1	#DIV/0!	2.9628	#DIV/0!	0.241862
Irf6	1	1	1	1.34329	0.752857	2.27149	1.02989	0.775	0.800679	1	1	0.95218	0.9587	0.986161	0.929014
Irf6	2	1	1	1.23967	0.932263	1.23717	1.12754	1.19077	1.11636	1	1	0.97539	0.962382	1.07947	0.934398
Irf7	1	1	#DIV/0!	2.89113	#DIV/0!	#DIV/0!	0	#DIV/0!	#DIV/0!	1	1	#DIV/0!	0.621822	1.83806	1.04595
Irf7	2	1	1	1.20529	0.967295	1.43708	1.01185	0.823577	1.12191	1	1	0.994799	0.915703	0.971484	0.92674
Irf8	1	1	1	1.05703	0.819046	1.0045	0.899174	0.947225	1.18457	1	1	1.21417	1.13894	1.19509	1.3394
Irf8	2	1	1	1.30676	0.792073	1.28107	1.03476	0.694798	0.893348	1	1	1.17419	1.14788	1.1694	1.00959
Irf9	1	1	1	1.1468	0.797088	0.620496	0.496321	1.1306	1.45455	1	1	0.967243	0.861584	0.951724	0.983393
Irf9	2	1	1	1.00721	0.419331	0.600176	0.355564	1.52511	1.31051	1	1	1.04152	0.861766	1.03125	0.969035
Jak1	1	1	1	0.862482	0.725925	0.528271	0.482056	1.40364	1.36963	1	1	0.836904	0.874811	1.05293	1.01917
Jak1	2	1	1	0.815009	0.869365	0.225564	0.206652	1.18719	1.42905	1	1	0.676482	0.661443	0.973299	0.987244
Jak2	1	1	1	1.02936	0.703911	0.658907	0.598621	0.800797	1.21366	1	1	0.997944	1.12759	1.10982	0.942036
Jak2	2	1	1	0.801327	1.78596	0.818995	1.07789	0.956852	0.978281	1	1	0.848437	1.00903	0.878997	1.05462
Jak3	1	1	1	1.1764	1.22624	1.35995	1.23868	0.896316	0.869999	1	1	1.04792	0.924455	1.01896	0.967397
Jak3	2	1	1	0.892518	0.950891	1.09853	1.04358	1.14483	1.04643	1	1	1.01067	1.03531	1.02884	1.00406
Nfkb1	1	1	1	0.889144	0.892299	1.14369	0.967925	0.957216	0.991293	1	1	0.993708	0.949939	1.14022	0.954837
Nfkb1	2	1	1	0.883254	0.784514	0.804461	0.92156	1.60993	0.839575	1	1	0.989912	1.02743	1.07524	0.988726
Nfkb2	1	1	1	1.21312	0.714776	1.65139	0.69927	0.858191	1.35824	1	1	0.767422	1.03566	0.735414	0.979659
Nfkb2	2	1	1	1.01541	0.84134	0.859593	0.796942	0.942781	1.3359	1	1	1.22902	0.904885	1.11225	1.05449
NT	1	1	1	1.02735	0.884047	0.989069	1.12594	1.03881	1.04079	1	1	1.00546	1.01188	1.00805	1.01396
Rel	1	1	1	1.16531	0.232878	0.502826	0.279842	1.38648	3.91985	1	1	2.04163	1.23724	1.72014	1.19011
Rel	2	1	1	0.895514	1.09193	0.894498	1.02666	1.26175	1.11559	1	1	0.914202	1.03231	0.886417	1.01749
Rela	1	1	1	0.764167	0.760336	1.09601	1.03789	1.06162	1.17897	1	1	1.0015	1.05914	0.980916	1.08556
Rela	2	1	1	0.742175	1.39677	0.890601	1.29851	1.24914	0.891199	1	1	1.11294	1.28391	1.01419	1.15945
Relb	1	#DIV/0!	#DIV/0!	#DIV/0!	#DIV/0!	#DIV/0!	#DIV/0!	#DIV/0!	#DIV/0!	#DIV/0!	#DIV/0!	#DIV/0!	#DIV/0!	#DIV/0!	#DIV/0!
Relb	2	1	1	0.877624	1.17859	0.741406	0.79992	1.58567	0.857717	1	1	1.15769	1.23058	1.19669	1.09697
Stat1	1	1	1	1.00583	0.700576	0.302958	0.257965	1.21295	1.22172	1	1	0.686219	0.615058	1.03233	0.956792
Stat1	2	1	1	1.39678	0.591283	0.898013	0.291789	0.645367	1.75972	1	1	0.620309	0.632592	0.801417	0.925805
Stat2	1	1	1	1.07224	0.738705	0.218163	0.152829	0.929678	1.35041	1	1	0.849542	0.811247	1.00364	1.00081
Stat2	2	1	1	1.80402	0.723173	0.268879	0.136946	1.02963	1.69566	1	1	0.748954	0.841467	0.944072	0.934663
Stat3	1	1	1	0.934097	2.83522	1.27639	1.31237	1.59013	0.662296	1	1	1.1188	1.22266	0.973283	1.18429
Stat3	2	1	1	1.17849	1.52808	1.13053	1.14131	0.942598	1.08664	1	1	1.04468	0.997003	0.979776	1.00237
Stat4	1	1	1	0.798105	0.846673	0.709248	0.855976	1.59172	1.33258	1	1	0.938819	1.04185	1.07846	0.938254
Stat4	2	1	1	1.03066	1.44282	2.14077	1.39744	0.484545	0.859243	1	1	0.949114	0.867279	1.11896	0.97646
Stat5a	1	1	1	1.04527	1.14383	0.970095	1.16134	1.00848	1.00939	1	1	0.914301	0.949164	0.967529	1.04381
Stat5a	2	1	1	0.881578	0.690774	1.10575	1.01968	0.8791	1.25329	1	1	0.98382	1.03347	0.964772	0.980629
Stat5b	1	1	1	1.06598	6.25071	1.00644	0.246747	1.04522	0.612922	1	1	0.853438	1.18895	1.05222	0.941274
Stat5b	2	1	1	1.08681	0.9923	1.09322	1.01141	0.906453	1.04818	1	1	0.985596	1.14686	1.03248	1.14073
Stat6	1	1	1	0.858637	0.570554	1.28161	0.643637	1.3439	1.14907	1	1	1.06916	1.13574	1.06916	1.11169
Stat6	2	1	1	0.830601	1.41824	0.745719	0.934278	1.64183	0.968789	1	1	0.951079	0.987599	0.925994	1.01141
Tyk2	1	1	1	1.25174	1.18234	0.876226	0.849502	0.840239	1.14523	1	1	0.928652	0.975106	0.979093	1.08896
Tyk2	2	1	1	0.696099	0.882775	0.458575	0.67924	1.52313	1.15665	1	1	0.952931	1.01058	0.972531	1.05665

### Sheet: S3d. Average of replicates
Table S3d. Average 'guide ratio' for two replicates
		M2C			BV2
		IFNL	IFNB	untx	IFNB	Untx
Gene	Guide #	Average	Average	Average	Average	Average
Irf1	1	0.823508	0.781429	1.34858	0.899024	0.97009
Irf1	2	#DIV/0!	#DIV/0!	#DIV/0!	#DIV/0!	#DIV/0!
Irf2	1	1.04733	1.59677	0.812607	0.950143	1.06863
Irf2	2	0.882132	1.24588	0.943723	1.07592	1.04859
Irf3	1	1.09585	1.2469	0.938344	1.01431	0.998922
Irf3	2	1.08933	1.09113	0.991323	1.02573	0.989002
Irf4	1	#DIV/0!	#DIV/0!	#DIV/0!	#DIV/0!	#DIV/0!
Irf4	2	#DIV/0!	#DIV/0!	#DIV/0!	#DIV/0!	#DIV/0!
Irf5	1	0.82347	0.780943	1.12281	0.961801	0.987481
Irf5	2	#DIV/0!	#DIV/0!	#DIV/0!	#DIV/0!	#DIV/0!
Irf6	1	1.04807	1.65069	0.787839	0.95544	0.957587
Irf6	2	1.08597	1.18236	1.15356	0.968886	1.00693
Irf7	1	#DIV/0!	#DIV/0!	#DIV/0!	#DIV/0!	1.44201
Irf7	2	1.08629	1.22446	0.972745	0.955251	0.949112
Irf8	1	0.938038	0.951835	1.0659	1.17655	1.26725
Irf8	2	1.04942	1.15792	0.794073	1.16104	1.0895
Irf9	1	0.971944	0.558409	1.29257	0.914413	0.967559
Irf9	2	0.713271	0.47787	1.41781	0.951643	1.00014
Jak1	1	0.794204	0.505164	1.38663	0.855858	1.03605
Jak1	2	0.842187	0.216108	1.30812	0.668963	0.980271
Jak2	1	0.866636	0.628764	1.00723	1.06277	1.02593
Jak2	2	1.29364	0.948443	0.967566	0.928732	0.966809
Jak3	1	1.20132	1.29931	0.883158	0.986187	0.993177
Jak3	2	0.921704	1.07106	1.09563	1.02299	1.01645
Nfkb1	1	0.890722	1.05581	0.974254	0.971823	1.04753
Nfkb1	2	0.833884	0.86301	1.22475	1.00867	1.03198
Nfkb2	1	0.963949	1.17533	1.10821	0.901539	0.857536
Nfkb2	2	0.928374	0.828267	1.13934	1.06695	1.08337
NT	1	0.955697	1.0575	1.0398	1.00867	1.011
Rel	1	0.699095	0.391334	2.65317	1.63943	1.45512
Rel	2	0.993723	0.96058	1.18867	0.973255	0.951954
Rela	1	0.762251	1.06695	1.1203	1.03032	1.03324
Rela	2	1.06947	1.09456	1.07017	1.19843	1.08682
Relb	1	#DIV/0!	#DIV/0!	#DIV/0!	#DIV/0!	#DIV/0!
Relb	2	1.02811	0.770663	1.22169	1.19413	1.14683
Stat1	1	0.853206	0.280462	1.21733	0.650639	0.994563
Stat1	2	0.99403	0.594901	1.20254	0.62645	0.863611
Stat2	1	0.905474	0.185496	1.14005	0.830395	1.00223
Stat2	2	1.2636	0.202912	1.36265	0.795211	0.939368
Stat3	1	1.88466	1.29438	1.12621	1.17073	1.07879
Stat3	2	1.35328	1.13592	1.01462	1.02084	0.991074
Stat4	1	0.822389	0.782612	1.46215	0.990333	1.00835
Stat4	2	1.23674	1.7691	0.671894	0.908197	1.04771
Stat5a	1	1.09455	1.06572	1.00894	0.931733	1.00567
Stat5a	2	0.786176	1.06271	1.06619	1.00865	0.972701
Stat5b	1	3.65834	0.626593	0.829072	1.0212	0.996749
Stat5b	2	1.03956	1.05232	0.977317	1.06623	1.0866
Stat6	1	0.714595	0.962624	1.24648	1.10245	1.09043
Stat6	2	1.12442	0.839998	1.30531	0.969339	0.968703
Tyk2	1	1.21704	0.862864	0.992732	0.951879	1.03403
Tyk2	2	0.789437	0.568907	1.33989	0.981756	1.01459
