## Supplementary material for "Interferon Regulatory Factor 6 Determines Intestinal Epithelial Cell Development and Immunity": TableS6

### Sheet: Sheet1
Table S6. Genes shared between at least one organoid KO, at least one M2C KO, and IRF6 ChIP-seq (Botti et al., 2011)
organoid KO and IRF6 ChIP-seq	organoid KO and M2C KO	organoid KO and M2C KO and IRF6 ChIP-seq
Igfbp7	Aga	Pam
Arl4c	Clu	Zfp365
Ppia	Ecscr	Ptpn14
Snrpn	Npnt	Ttll7
Myof	Me1	Klf5
Sh3bgrl	Nenf
Tbc1d7	Bpgm
Glrx3	Mgmt
Tmod3	Cd44
Zbtb20	Il33
Anxa2	Phlda1
Anxa3	Psrc1
Ndfip1	Sprr1a
Actn1	Phlda3
Cgnl1	Zfp422
Phldb2	Cystm1
Ppic	Phgdh
Irf6	4930461G14Rik
Pitx1	Anxa1
Jag1	Ly6c1
Sccpdh	Trappc6a
Hs3st1	S100a14
Sema3c	Lgals2
Cep290	Vamp8
Dscam	Sox9
Prdm16	Eps8
Ddah1	Btc
Slc10a2	Sox4
Tspan1	Tns4
Hpgd	Tspo
Ckmt1	Cd24a
Foxp1	Cenpm
Jun	Ctsl
	Mdm2
	Pold4
	Tmbim4
	Mettl7b
	Anxa8
	Dcxr
	Pnrc1
	Wnt10a
	Serpinb6b
	Tm4sf1
	Cdkn1a
	Ctla2a
	Gnb1
	Zfp503
	Emp2
	Fetub
	Lncenc1
	Ephx1
	Axin2
	Nudt14
	Tmem205
	Dglucy
	Commd3
	Sorbs2
	Lamc2
	Aplp2
	Eda2r
	Palm3
	Slc4a4
	Fgfbp1
	Cldn15
	Acta1
	Crip1
	2210016F16Rik
	Psmb8
	Car9
	Phf11d
	Gsta3
	Psph
	Fkbp11
	Csrp2
	Ceacam1
	Krt14
	Emp1
	Atf3
